# Dynamics of bacterial recombination in the human gut microbiome

**DOI:** 10.1101/2022.08.24.505183

**Authors:** Zhiru Liu, Benjamin H Good

**Affiliations:** Department of Applied Physics, Stanford University, Stanford, CA 94305; Department of Biology, Stanford University, Stanford, CA 94305; Chan Zuckerberg Biohub – San Francisco, San Francisco, CA 94158

## Abstract

Horizontal gene transfer is a ubiquitous force in microbial evolution. Previous studies have shown that the human gut is a hot spot for gene transfer between species, but the more subtle exchange of variation within species – collectively known as recombination – remains poorly characterized in this ecosystem. Here, we show how the genetic structure of the human gut microbiome provides a unique opportunity to measure individual recombination events from sequenced fecal samples, enabling quantitative comparisons of recombination across a diverse range of species that inhabit a common environment. By analyzing a large collection of recent recombination events in the core genomes of 29 gut commensals, we uncovered systematic heterogeneities in the rates and lengths of transferred segments, which are difficult to explain by existing models of ecological isolation or homology-dependent recombination rates. We also find that natural selection plays a role in facilitating the spread of genetic variants onto different strain backgrounds, both within individual hosts and across the broader global population. These results shed light on the dynamics of *in situ* recombination, which place important constraints on the adaptability of gut microbial communities.
