## Supplemental Tables for "Dynamics of bacterial recombination in the human gut microbiome": TableS2.csv

	species_name	num_total_samples	num_qp_samples	num pairs >20% identical blocks	num pairs >50% identical blocks	num pairs >80% identical blocks
0	Akkermansia_muciniphila_55290	240	141	368	164	70
1	Alistipes_finegoldii_56071	269	98	240	17	0
2	Alistipes_onderdonkii_55464	390	176	1725	655	17
3	Alistipes_putredinis_61533	594	412	6357	2062	148
4	Alistipes_shahii_62199	447	137	280	131	10
5	Alistipes_sp_60764	113	49	183	181	33
6	Bacteroidales_bacterium_58650	269	68	141	35	9
7	Bacteroides_caccae_53434	412	190	999	830	790
8	Bacteroides_cellulosilyticus_58046	251	129	258	147	70
9	Bacteroides_coprocola_61586	78	44	24	14	0
10	Bacteroides_eggerthii_54457	109	64	241	121	59
11	Bacteroides_finegoldii_57739	110	51	104	58	54
12	Bacteroides_fragilis_54507	231	102	84	72	57
13	Bacteroides_massiliensis_44749	235	139	574	540	338
14	Bacteroides_ovatus_58035	535	180	939	456	271
15	Bacteroides_plebeius_61623	110	70	26	5	2
16	Bacteroides_stercoris_56735	379	236	895	571	273
17	Bacteroides_thetaiotaomicron_56941	456	163	669	131	47
18	Bacteroides_uniformis_57318	750	401	1550	719	392
19	Bacteroides_vulgatus_57955	854	372	1044	379	165
20	Bacteroides_xylanisolvens_57185	385	141	311	65	19
21	Barnesiella_intestinihominis_62208	343	173	643	384	72
22	Coprococcus_sp_62244	120	48	6	2	1
23	Dialister_invisus_61905	231	103	399	180	0
24	Escherichia_coli_58110	150	51	42	29	10
25	Eubacterium_eligens_61678	324	82	3	1	0
26	Eubacterium_rectale_56927	541	188	86	27	1
27	Eubacterium_siraeum_57634	166	64	133	103	7
28	Faecalibacterium_cf_62236	358	37	3	1	1
29	Faecalibacterium_prausnitzii_57453	354	72	15	1	1
30	Faecalibacterium_prausnitzii_61481	335	58	2	0	0
31	Faecalibacterium_prausnitzii_62201	421	58	4	2	2
32	Lachnospiraceae_bacterium_51870	172	39	595	99	20
33	Odoribacter_splanchnicus_62174	336	51	8	1	0
34	Oscillibacter_sp_60799	420	119	252	139	5
35	Parabacteroides_distasonis_56985	488	165	308	225	151
36	Parabacteroides_merdae_56972	443	166	643	253	144
37	Phascolarctobacterium_sp_59817	295	69	90	48	28
38	Prevotella_copri_61740	150	64	1	1	1
39	Roseburia_intestinalis_56239	205	67	15	4	1
40	Roseburia_inulinivorans_61943	261	46	2	0	0
41	Ruminococcus_bicirculans_59300	299	132	52	14	2
42	Ruminococcus_bromii_62047	376	201	183	71	50
