## Supplemental Tables for "Dynamics of bacterial recombination in the human gut microbiome": TableS4.csv

	Species	High-quality dual-colonization samples
0	Alistipes_putredinis_61533	9
1	Alistipes_shahii_62199	9
2	Bacteroides_stercoris_56735	10
3	Bacteroides_thetaiotaomicron_56941	7
4	Bacteroides_vulgatus_57955 (diff clade)	35
5	Bacteroides_vulgatus_57955 (same clade)	36
6	Eubacterium_rectale_56927	28
7	Parabacteroides_distasonis_56985	5
8	Parabacteroides_merdae_56972	7
