## Supplemental Tables for "Dynamics of bacterial recombination in the human gut microbiome": TableS5.csv

	Genome	Genome ID	Accession	PATRIC ID	RefSeq Locus Tag	Alt Locus Tag	Feature ID	Annotation	Feature Type	Start	End	Length	Strand	FIGfam ID	PATRIC genus-specific families (PLfams)	PATRIC cross-genus families (PGfams)	Protein ID	AA Length	Gene Symbol	Product	GO
1072	Bacteroides vulgatus ATCC 8482	435590.9	NC_009614	fig|435590.9.peg.1735	BVU_1669	VBIBacVul85104_1735	PATRIC.435590.9.NC_009614.CDS.2157208.2157855.fwd	PATRIC	CDS	2157208	2157855	648	+	FIG01358567	PLF_816_00006352	PGF_02734995	YP_001298972.1	215		hypothetical protein
1073	Bacteroides vulgatus ATCC 8482	435590.9	NC_009614	fig|435590.9.peg.1736	BVU_1670	VBIBacVul85104_1736	PATRIC.435590.9.NC_009614.CDS.2157940.2158194.rev	PATRIC	CDS	2157940	2158194	255	-	FIG01956155	PLF_816_00000745	PGF_01614738	YP_001298973.1	84	rpmE2	LSU ribosomal protein L31p @ LSU ribosomal protein L31p, zinc-independent	GO:0003735|structural constituent of ribosome;GO:0005622|intracellular;GO:0005840|ribosome;GO:0006412|translation
1074	Bacteroides vulgatus ATCC 8482	435590.9	NC_009614	fig|435590.9.peg.1737	BVU_1671	VBIBacVul85104_1737	PATRIC.435590.9.NC_009614.CDS.2158568.2159530.fwd	PATRIC	CDS	2158568	2159530	963	+	FIG00000370	PLF_816_00000613	PGF_10143857	YP_001298974.1	320		Fructose-bisphosphate aldolase class II (EC 4.1.2.13)	GO:0004332|fructose-bisphosphate aldolase activity
1075	Bacteroides vulgatus ATCC 8482	435590.9	NC_009614	fig|435590.9.peg.1738	BVU_1672	VBIBacVul85104_1738	PATRIC.435590.9.NC_009614.CDS.2159593.2160426.rev	PATRIC	CDS	2159593	2160426	834	-	FIG00510130	PLF_816_00008414	PGF_01671660	YP_001298975.1	277		Transcriptional regulator, AraC family
1076	Bacteroides vulgatus ATCC 8482	435590.9	NC_009614	fig|435590.9.peg.1739	BVU_1673	VBIBacVul85104_1739	PATRIC.435590.9.NC_009614.CDS.2160607.2161689.fwd	PATRIC	CDS	2160607	2161689	1083	+	FIG01352351	PLF_816_00007645	PGF_10509026	YP_001298976.1	360		RND efflux system, membrane fusion protein
1077	Bacteroides vulgatus ATCC 8482	435590.9	NC_009614	fig|435590.9.peg.1740	BVU_1674	VBIBacVul85104_1740	PATRIC.435590.9.NC_009614.CDS.2161698.2164913.fwd	PATRIC	CDS	2161698	2164913	3216	+	FIG00034851	PLF_816_00016267	PGF_05237064	YP_001298977.1	1071		RND efflux system, inner membrane transporter
1079	Bacteroides vulgatus ATCC 8482	435590.9	NC_009614	fig|435590.9.peg.1741	BVU_1675	VBIBacVul85104_1741	PATRIC.435590.9.NC_009614.CDS.2164910.2166283.fwd	PATRIC	CDS	2164910	2166283	1374	+	FIG01347226	PLF_816_00042270	PGF_06982509	YP_001298978.1	457		Efflux transport system, outer membrane factor (OMF) lipoprotein
1080	Bacteroides vulgatus ATCC 8482	435590.9	NC_009614	fig|435590.9.peg.1742	BVU_1676	VBIBacVul85104_1742	PATRIC.435590.9.NC_009614.CDS.2166364.2167596.rev	PATRIC	CDS	2166364	2167596	1233	-	FIG01640454	PLF_816_00007077	PGF_00232362	YP_001298979.1	410		hypothetical protein
1081	Bacteroides vulgatus ATCC 8482	435590.9	NC_009614	fig|435590.9.peg.1743	BVU_1677	VBIBacVul85104_1743	PATRIC.435590.9.NC_009614.CDS.2167677.2168135.rev	PATRIC	CDS	2167677	2168135	459	-	FIG01455104	PLF_816_00006567	PGF_03148083	YP_001298980.1	152		hypothetical protein
1082	Bacteroides vulgatus ATCC 8482	435590.9	NC_009614	fig|435590.9.peg.1744	BVU_1678	VBIBacVul85104_1744	PATRIC.435590.9.NC_009614.CDS.2168402.2169790.fwd	PATRIC	CDS	2168402	2169790	1389	+	FIG01356967	PLF_816_00001202	PGF_00042565	YP_001298981.1	462		Putative oxalate/formate antiporter
1083	Bacteroides vulgatus ATCC 8482	435590.9	NC_009614	fig|435590.9.peg.1745	BVU_1679	VBIBacVul85104_1745	PATRIC.435590.9.NC_009614.CDS.2169872.2170921.rev	PATRIC	CDS	2169872	2170921	1050	-	FIG00937010	PLF_816_00007724	PGF_10000325	YP_001298982.1	349		hypothetical protein
1084	Bacteroides vulgatus ATCC 8482	435590.9	NC_009614	fig|435590.9.peg.1746	BVU_1680	VBIBacVul85104_1746	PATRIC.435590.9.NC_009614.CDS.2170958.2172493.rev	PATRIC	CDS	2170958	2172493	1536	-	FIG00000592	PLF_816_00006484	PGF_06230969	YP_001298983.1	511		NAD(P)H-hydrate epimerase (EC 5.1.99.6) / ADP-dependent (S)-NAD(P)H-hydrate dehydratase (EC 4.2.1.136)
1085	Bacteroides vulgatus ATCC 8482	435590.9	NC_009614	fig|435590.9.peg.1747	BVU_1681	VBIBacVul85104_1747	PATRIC.435590.9.NC_009614.CDS.2172613.2173149.fwd	PATRIC	CDS	2172613	2173149	537	+	FIG00000089	PLF_816_00124271	PGF_00013490	YP_001298984.1	178		Hypoxanthine-guanine phosphoribosyltransferase (EC 2.4.2.8)	GO:0004422|hypoxanthine phosphoribosyltransferase activity;GO:0004422|guanine phosphoribosyltransferase activity
1086	Bacteroides vulgatus ATCC 8482	435590.9	NC_009614	fig|435590.9.peg.1748	BVU_1682	VBIBacVul85104_1748	PATRIC.435590.9.NC_009614.CDS.2173190.2173759.fwd	PATRIC	CDS	2173190	2173759	570	+	FIG00000089	PLF_816_00000414	PGF_04244475	YP_001298985.1	189	adk	Adenylate kinase (EC 2.7.4.3)	GO:0004017|adenylate kinase activity
1087	Bacteroides vulgatus ATCC 8482	435590.9	NC_009614	fig|435590.9.peg.1749	BVU_1683	VBIBacVul85104_1749	PATRIC.435590.9.NC_009614.CDS.2173950.2175059.fwd	PATRIC	CDS	2173950	2175059	1110	+	FIG00000169	PLF_816_00000284	PGF_02029783	YP_001298986.1	369	obgE	GTP-binding protein Obg
1088	Bacteroides vulgatus ATCC 8482	435590.9	NC_009614	fig|435590.9.peg.1750	BVU_1684	VBIBacVul85104_1750	PATRIC.435590.9.NC_009614.CDS.2175056.2175838.fwd	PATRIC	CDS	2175056	2175838	783	+	FIG00003370	PLF_816_00104697	PGF_05501316	YP_001298987.1	260		FIG00003370: Multicopper polyphenol oxidase
1089	Bacteroides vulgatus ATCC 8482	435590.9	NC_009614	fig|435590.9.peg.1751	BVU_1685	VBIBacVul85104_1751	PATRIC.435590.9.NC_009614.CDS.2175878.2176537.fwd	PATRIC	CDS	2175878	2176537	660	+	FIG00935910	PLF_816_00006839	PGF_08225224	YP_001298988.1	219		hypothetical protein
1090	Bacteroides vulgatus ATCC 8482	435590.9	NC_009614	fig|435590.9.peg.1752	BVU_1686	VBIBacVul85104_1752	PATRIC.435590.9.NC_009614.CDS.2176631.2177170.fwd	PATRIC	CDS	2176631	2177170	540	+	FIG00095288	PLF_816_00007980	PGF_02315316	YP_001298989.1	179		Peptidase, M23/M37 family
1091	Bacteroides vulgatus ATCC 8482	435590.9	NC_009614	fig|435590.9.peg.1753	BVU_1687	VBIBacVul85104_1753	PATRIC.435590.9.NC_009614.CDS.2177174.2177365.fwd	PATRIC	CDS	2177174	2177365	192	+	FIG01308416	PLF_816_00126039	PGF_00350464	YP_001298990.1	63		hypothetical protein
1092	Bacteroides vulgatus ATCC 8482	435590.9	NC_009614	fig|435590.9.peg.1754	BVU_1688	VBIBacVul85104_1754	PATRIC.435590.9.NC_009614.CDS.2177558.2178106.fwd	PATRIC	CDS	2177558	2178106	549	+	FIG01425823	PLF_816_00008556	PGF_00148467	YP_001298991.1	182		hypothetical protein
1094	Bacteroides vulgatus ATCC 8482	435590.9	NC_009614	fig|435590.9.peg.1755		VBIBacVul85104_1755	PATRIC.435590.9.NC_009614.CDS.2178181.2178297.fwd	PATRIC	CDS	2178181	2178297	117	+	FIG01351482	PLF_816_00013911	PGF_07756914		38		hypothetical protein
1095	Bacteroides vulgatus ATCC 8482	435590.9	NC_009614	fig|435590.9.peg.1756	BVU_1689	VBIBacVul85104_1756	PATRIC.435590.9.NC_009614.CDS.2178310.2178915.fwd	PATRIC	CDS	2178310	2178915	606	+	FIG01483682	PLF_816_00008842	PGF_09123747	YP_001298992.1	201		hypothetical protein
1099	Bacteroides vulgatus ATCC 8482	435590.9	NC_009614	fig|435590.9.peg.1759	BVU_1692	VBIBacVul85104_1759	PATRIC.435590.9.NC_009614.CDS.2180543.2181160.fwd	PATRIC	CDS	2180543	2181160	618	+	FIG00638284	PLF_816_00009612	PGF_00896195	YP_001298995.1	205		hypothetical protein
1100	Bacteroides vulgatus ATCC 8482	435590.9	NC_009614	fig|435590.9.peg.1760	BVU_1693	VBIBacVul85104_1760	PATRIC.435590.9.NC_009614.CDS.2181262.2182437.rev	PATRIC	CDS	2181262	2182437	1176	-	FIG00000275	PLF_816_00000836	PGF_00033940	YP_001298996.1	391		Phosphoribosylaminoimidazolecarboxamide formyltransferase (EC 2.1.2.3)	GO:0004643|phosphoribosylaminoimidazolecarboxamide formyltransferase activity
