## Supplemental Tables for "Dynamics of bacterial recombination in the human gut microbiome": TableS6.csv

	Species	Clonal divergence cutoff (d*)	Clonal fraction cutoff (fc*)
0	Parabacteroides_merdae_56972	0.00012	0.8
1	Alistipes_putredinis_61533	0.0002	0.85
2	Bacteroides_ovatus_58035	0.00022	0.8
3	Bacteroides_cellulosilyticus_58046	0.00011	0.8
4	Alistipes_onderdonkii_55464	0.00015	0.85
5	Bacteroides_stercoris_56735	0.0002	0.8
6	Bacteroides_caccae_53434	0.0001	0.8
7	Akkermansia_muciniphila_55290	0.00012	0.85
8	Bacteroides_vulgatus_57955	0.00011	0.75
